# Fast and reliable ancestral reconstruction on ancient genotype data with non-negative Least square and Principal Component Analysis

**DOI:** 10.1101/2024.05.06.592724

**Authors:** Luciana de Gennaro, Ludovica Molinaro, Alessandro Raveane, Federica Santonastaso, Sandro Sublimi Saponetti, Michela Carlotta Massi, Luca Pagani, Mait Metspalu, Garrett Hellenthal, Toomas Kivisild, Mario Ventura, Francesco Montinaro

## Abstract

The history of human populations has been strongly shaped by admixture events, contributing to the patterns of observed genetic diversity across populations. Given its significance for evolutionary and medical studies, many algorithms focusing on the inference of the genetic composition of admixed populations have been developed. In particular, the recent development of new ancestry estimation methods that consider the fragmentary nature of ancient genotype data, such as the f-statistics family and its derivations, have radically changed our understanding of the past. F-statistics capture similar genetic similarity information as Principal Component Analysis (PCA), which is widely used in population genetics to quantify genetic affinity between populations or individuals. In this study, we introduce ASAP (ASsessing ancestry proportions through Principal component Analysis) method that leverages PCA and Non-Negative Least Square (NNLS) to assess the ancestral compositions of admixed individuals given a large set of populations. We tested ASAP on different simulated models, incorporating high levels of missingness. Our results show its ability to reliably estimate ancestry across numerous scenarios, even those with a significant proportion of missing genotypes, in a fraction of the time required when using other tools. When harnessed on Eurasia’s genotype data, ASAP helped replicate and extend findings from previous studies proving to be a fast, efficient, and straightforward new ancestry estimation tool.
