## Supplementary Table 1 for "Fast and reliable ancestral reconstruction on ancient genotype data with non-negative Least square and Principal Component Analysis"

### Sheet: Supp.Table 1_SImulatedPops
Supp.Table1: List of simulated populations. Column "% admix" indicates the admixed porpotions for both the two-way (from Pop1 to Pop 14) and three-ways (Pop15-16). In Source 1, Source 2 and Source 3 colums are listed the sources used to created the admixed individuals, while Proxy 1, Proxy 2 and Proxy 3 colums indicate the populations closer to the real sources. The pairs of admixing Ghosts were …
	% admix	Source 1	Source 2	Source 3	Sources Fst	Proxies 1	Proxies 2	Proxies 3	Proxies Fst	Minimum split time (KYA)
Pop 1	70-30	GST1	GST2		00:16:00	AFR4	EUR1		00:15:00	75
Pop 2	70-30	GST2	GST3		00:02:00	EUR1	EUR2		00:02:00	12
Pop 3	70-30	GST3	GST4		00:04:00	EUR2	EUR3		00:04:00	24
Pop 4	70-30	GST3	GST7		00:08:00	EUR2	ASN3		00:08:00	30
Pop 5	70-30	GST4	GST5		00:08:00	EUR3	ASN1		00:08:00	30
Pop 6	70-30	GST5	GST6		00:01:00	ASN1	ASN2		00:01:00	9
Pop 7	70-30	GST6	GST7		00:01:00	ASN2	ASN3		00:01:00	7.5
Pop 8	70-30	GST7	GST4		00:08:00	ASN3	EUR3		00:08:00	30
Pop 9	90-10	GST1	GST2		00:16:00	AFR4	EUR1		00:15:00	75
Pop 10	90-10	GST2	GST3		00:02:00	EUR1	EUR2		00:02:00	12
Pop 11	90-10	GST3	GST7		00:08:00	EUR2	ASN3		00:08:00	30
Pop 12	95-05	GST1	GST2		00:16:00	AFR4	EUR1		00:15:00	75
Pop 13	95-05	GST2	GST3		00:02:00	EUR1	EUR2		00:02:00	12
Pop 14	95-05	GST3	GST7		00:08:00	EUR2	ASN3		00:08:00	30
Pop 15	40-30-30	GST1	GST4	GST5	min 0.08 max 0.18	AFR4	EUR3	ASN1	min 0.08 max 0.18	30
Pop 16	60-20-20	GST1	GST4	GST5	min 0.08 max 0.18	AFR4	EUR3	ASN1	min 0.08 max 0.18	30
