## Supplementary Table 7 for "Fast and reliable ancestral reconstruction on ancient genotype data with non-negative Least square and Principal Component Analysis"

### Sheet: Supp.Table 7_Brace_Fig3A
Supp.Table 7: ASAP composition with the same settings as Brace et al. 2019, modelling European Neolithic samples as a mixture of WHG and AN.
	Anatolia Neolithic	WHG
ceur_en	0.98341	0.0165903
engalnd_en_se	0.806653	0.193347
engalnd_en_sw	0.789407	0.210593
england_en_c	0.79512	0.20488
iber_en	0.899277	0.100723
scotland_en	0.77206	0.22794
wales_en	0.772982	0.227018
