## Supplementary Table 8 for "Fast and reliable ancestral reconstruction on ancient genotype data with non-negative Least square and Principal Component Analysis"

### Sheet: Supp.Table 8_CommonSourceWHG
Supp. Table 8: Models with pairwise WHG individuals as possible sources and a single Anatolian Neolithic population
	Anatolia_N	WHG1	WHG2		ID	Country
recipients	Anatolia Neolithic	I1507_53829	I0585_9105		I1507	Hungary
ceur_en	0.982657	0	0.0173426		I0585	Spain
engalnd_en_se	0.787874	0	0.212126		Villabruna	Italy
engalnd_en_sw	0.769958	0	0.230042		Loschbour_snpAD.DG	Luxembourg
england_en_c	0.777907	0	0.222093		Falkenstein	Germany
iber_en	0.88729	0	0.11271		ElMiron	Spain
scotland_en	0.751323	0	0.248677		Ranchot88	France
wales_en	0.752808	0	0.247192		Rochedane	France
recipients	Anatolia Neolithic	I1507_53829	Bichon.SG_310		Bichon	Switzerland
ceur_en	0.984879	0	0.0151212		I6767	England
engalnd_en_se	0.80621	0	0.19379
engalnd_en_sw	0.789126	0	0.210874
england_en_c	0.794353	0	0.205647
iber_en	0.894121	0	0.105879
scotland_en	0.773336	0	0.226664
wales_en	0.773336	0	0.226664
recipients	Anatolia Neolithic	I1507_53829	Villabruna_26039
ceur_en	0.98514	0.00567467	0.00918513
engalnd_en_se	0.822081	0	0.177919
engalnd_en_sw	0.80726	0	0.19274
england_en_c	0.813235	0	0.186765
iber_en	0.907711	0	0.0922892
scotland_en	0.788064	0	0.211936
wales_en	0.788685	0	0.211315
recipients	Anatolia Neolithic	I1507_53829	Loschbour_snpAD.DG_9172
ceur_en	0.979697	0	0.0203032
engalnd_en_se	0.809531	0	0.190469
engalnd_en_sw	0.79176	0	0.20824
england_en_c	0.798234	0	0.201766
iber_en	0.897768	0	0.102232
scotland_en	0.778922	0	0.221078
wales_en	0.777391	0	0.222609
recipients	Anatolia Neolithic	I1507_53829	Falkenstein_172177
ceur_en	0.983162	0	0.0168384
engalnd_en_se	0.826582	0	0.173418
engalnd_en_sw	0.809728	0.0209822	0.169289
england_en_c	0.815759	0.012599	0.171642
iber_en	0.906116	0	0.0938837
scotland_en	0.790309	0	0.209691
wales_en	0.793737	0	0.206263
recipients	Anatolia Neolithic	I1507_53829	ElMiron_d_66836
ceur_en	0.984709	0.0152905	0
engalnd_en_se	0.787298	0.0838171	0.128885
engalnd_en_sw	0.772878	0.111033	0.116088
england_en_c	0.779203	0.106532	0.114265
iber_en	0.881539	0	0.118461
scotland_en	0.743815	0.0830987	0.173086
wales_en	0.743198	0.0750009	0.181801
recipients	Anatolia Neolithic	I1507_53829	Ranchot88_published_d_132416
ceur_en	0.983447	0	0.0165527
engalnd_en_se	0.826072	0.00565687	0.168271
engalnd_en_sw	0.807712	0.0425097	0.149779
england_en_c	0.813615	0.0364804	0.149905
iber_en	0.910221	0	0.0897793
scotland_en	0.790965	0	0.209035
wales_en	0.792205	0	0.207795
recipients	Anatolia Neolithic	I1507_53829	Rochedane_published_165100
ceur_en	0.982116	0	0.0178836
engalnd_en_se	0.806465	0	0.193535
engalnd_en_sw	0.791435	0	0.208565
england_en_c	0.797201	0	0.202799
iber_en	0.897075	0	0.102925
scotland_en	0.768676	0	0.231324
wales_en	0.770287	0	0.229713
recipients	Anatolia Neolithic	I1507_53829	I6767_all.SG_6653
ceur_en	0.982021	0	0.0179789
engalnd_en_se	0.805293	0	0.194707
engalnd_en_sw	0.787724	0	0.212276
england_en_c	0.792537	0	0.207463
iber_en	0.891632	0	0.108368
scotland_en	0.773492	0	0.226508
wales_en	0.772905	0	0.227095
recipients	Anatolia Neolithic	I0585_9105	Bichon.SG_310
ceur_en	0.982657	0.0173426	0
engalnd_en_se	0.80621	0	0.19379
engalnd_en_sw	0.789126	0	0.210874
england_en_c	0.794353	0	0.205647
iber_en	0.894121	0	0.105879
scotland_en	0.773336	0	0.226664
wales_en	0.773336	0	0.226664
recipients	Anatolia Neolithic	I0585_9105	Villabruna_26039
ceur_en	0.982657	0.0173426	0
engalnd_en_se	0.788069	0.210543	0.00138833
engalnd_en_sw	0.769958	0.230042	0
england_en_c	0.779679	0.207717	0.0126044
iber_en	0.88729	0.11271	0
scotland_en	0.762359	0.159117	0.0785237
wales_en	0.765852	0.141336	0.0928115
recipients	Anatolia Neolithic	I0585_9105	Loschbour_snpAD.DG_9172
ceur_en	0.979697	0	0.0203032
engalnd_en_se	0.809531	0	0.190469
engalnd_en_sw	0.79176	0	0.20824
england_en_c	0.798234	0	0.201766
iber_en	0.897768	0	0.102232
scotland_en	0.771648	0.0576315	0.170721
wales_en	0.777391	0	0.222609
recipients	Anatolia Neolithic	I0585_9105	Falkenstein_172177
ceur_en	0.983162	0	0.0168384
engalnd_en_se	0.792367	0.180245	0.027388
engalnd_en_sw	0.772346	0.2131	0.0145536
england_en_c	0.785014	0.171676	0.0433099
iber_en	0.894697	0.0601546	0.0451479
scotland_en	0.775027	0.0805065	0.144467
wales_en	0.770094	0.124554	0.105352
recipients	Anatolia Neolithic	I0585_9105	ElMiron_d_66836
ceur_en	0.982657	0.0173426	0
engalnd_en_se	0.787874	0.212126	0
engalnd_en_sw	0.769958	0.230042	0
england_en_c	0.777907	0.222093	0
iber_en	0.885727	0.10242	0.0118531
scotland_en	0.747538	0.223757	0.0287045
wales_en	0.746787	0.207551	0.0456625
recipients	Anatolia Neolithic	I0585_9105	Ranchot88_published_d_132416
ceur_en	0.983447	0	0.0165527
engalnd_en_se	0.787874	0.212126	0
engalnd_en_sw	0.769958	0.230042	0
england_en_c	0.777907	0.222093	0
iber_en	0.88729	0.11271	0
scotland_en	0.765563	0.142947	0.0914904
wales_en	0.766988	0.141902	0.0911094
recipients	Anatolia Neolithic	I0585_9105	Rochedane_published_165100
ceur_en	0.982116	0	0.0178836
engalnd_en_se	0.791674	0.15623	0.0520961
engalnd_en_sw	0.77073	0.21869	0.0105805
england_en_c	0.782323	0.157136	0.0605402
iber_en	0.889546	0.0795182	0.0309357
scotland_en	0.767088	0.0167791	0.216133
wales_en	0.767894	0.0252726	0.206833
recipients	Anatolia Neolithic	I0585_9105	I6767_all.SG_6653
ceur_en	0.982021	0	0.0179789
engalnd_en_se	0.805293	0	0.194707
engalnd_en_sw	0.787724	0	0.212276
england_en_c	0.792537	0	0.207463
iber_en	0.891632	0	0.108368
scotland_en	0.773492	0	0.226508
wales_en	0.772905	0	0.227095
recipients	Anatolia Neolithic	Bichon.SG_310	Villabruna_26039
ceur_en	0.984879	0.0151212	0
engalnd_en_se	0.80621	0.19379	0
engalnd_en_sw	0.789126	0.210874	0
england_en_c	0.794353	0.205647	0
iber_en	0.894121	0.105879	0
scotland_en	0.773336	0.226664	0
wales_en	0.773336	0.226664	0
recipients	Anatolia Neolithic	Bichon.SG_310	Loschbour_snpAD.DG_9172
ceur_en	0.979697	0	0.0203032
engalnd_en_se	0.806353	0.162999	0.0306482
engalnd_en_sw	0.78959	0.11131	0.0991003
england_en_c	0.794393	0.197021	0.00858603
iber_en	0.894121	0.105879	0
scotland_en	0.773336	0.226664	0
wales_en	0.77345	0.202154	0.0243964
recipients	Anatolia Neolithic	Bichon.SG_310	Falkenstein_172177
ceur_en	0.983162	0	0.0168384
engalnd_en_se	0.80621	0.19379	0
engalnd_en_sw	0.789126	0.210874	0
england_en_c	0.794353	0.205647	0
iber_en	0.894121	0.105879	0
scotland_en	0.776549	0.14733	0.076121
wales_en	0.773923	0.212161	0.0139162
recipients	Anatolia Neolithic	Bichon.SG_310	ElMiron_d_66836
ceur_en	0.984879	0.0151212	0
engalnd_en_se	0.80621	0.19379	0
engalnd_en_sw	0.789126	0.210874	0
england_en_c	0.794353	0.205647	0
iber_en	0.894121	0.105879	0
scotland_en	0.769003	0.212685	0.0183126
wales_en	0.768839	0.212159	0.0190027
recipients	Anatolia Neolithic	Bichon.SG_310	Ranchot88_published_d_132416
ceur_en	0.983447	0	0.0165527
engalnd_en_se	0.80621	0.19379	0
engalnd_en_sw	0.789126	0.210874	0
england_en_c	0.794353	0.205647	0
iber_en	0.894121	0.105879	0
scotland_en	0.7737	0.215747	0.0105533
wales_en	0.773336	0.226664	0
recipients	Anatolia Neolithic	Bichon.SG_310	Rochedane_published_165100
ceur_en	0.982116	0	0.0178836
engalnd_en_se	0.80621	0.19379	0
engalnd_en_sw	0.789126	0.210874	0
england_en_c	0.794353	0.205647	0
iber_en	0.894121	0.105879	0
scotland_en	0.770671	0.162997	0.0663319
wales_en	0.772947	0.217378	0.00967548
recipients	Anatolia Neolithic	Bichon.SG_310	I6767_all.SG_6653
ceur_en	0.982021	0	0.0179789
engalnd_en_se	0.805293	0	0.194707
engalnd_en_sw	0.787724	0	0.212276
england_en_c	0.792537	0	0.207463
iber_en	0.891632	0	0.108368
scotland_en	0.773492	0	0.226508
wales_en	0.772905	0	0.227095
recipients	Anatolia Neolithic	Villabruna_26039	Loschbour_snpAD.DG_9172
ceur_en	0.979697	0	0.0203032
engalnd_en_se	0.809531	0	0.190469
engalnd_en_sw	0.79176	0	0.20824
england_en_c	0.798234	0	0.201766
iber_en	0.897768	0	0.102232
scotland_en	0.779186	0.0568451	0.163969
wales_en	0.777462	0.0152629	0.207275
recipients	Anatolia Neolithic	Villabruna_26039	Falkenstein_172177
ceur_en	0.983162	0	0.0168384
engalnd_en_se	0.823366	0.0787829	0.0978515
engalnd_en_sw	0.808343	0.109089	0.0825671
england_en_c	0.814749	0.0698704	0.11538
iber_en	0.906116	0	0.0938837
scotland_en	0.790309	0	0.209691
wales_en	0.790346	0.0830418	0.126612
recipients	Anatolia Neolithic	Villabruna_26039	ElMiron_d_66836
ceur_en	0.985746	0.0142536	0
engalnd_en_se	0.814748	0.156846	0.0284069
engalnd_en_sw	0.804299	0.184233	0.0114681
england_en_c	0.808734	0.173832	0.0174337
iber_en	0.890576	0.0430533	0.0663705
scotland_en	0.774989	0.174366	0.050645
wales_en	0.773495	0.167669	0.0588364
recipients	Anatolia Neolithic	Villabruna_26039	Ranchot88_published_d_132416
ceur_en	0.983447	0	0.0165527
engalnd_en_se	0.822081	0.177919	0
engalnd_en_sw	0.80726	0.19274	0
england_en_c	0.813235	0.186765	0
iber_en	0.907711	0.0922892	0
scotland_en	0.790134	0.0411436	0.168723
wales_en	0.789808	0.11861	0.0915819
recipients	Anatolia Neolithic	Villabruna_26039	Rochedane_published_165100
ceur_en	0.982116	0	0.0178836
engalnd_en_se	0.806465	0	0.193535
engalnd_en_sw	0.791435	0	0.208565
england_en_c	0.797201	0	0.202799
iber_en	0.897075	0	0.102925
scotland_en	0.768676	0	0.231324
wales_en	0.770287	0	0.229713
recipients	Anatolia Neolithic	Villabruna_26039	I6767_all.SG_6653
ceur_en	0.982021	0	0.0179789
engalnd_en_se	0.805293	0	0.194707
engalnd_en_sw	0.787724	0	0.212276
england_en_c	0.792537	0	0.207463
iber_en	0.891632	0	0.108368
scotland_en	0.773492	0	0.226508
wales_en	0.772905	0	0.227095
recipients	Anatolia Neolithic	Loschbour_snpAD.DG_9172	Falkenstein_172177
ceur_en	0.979697	0.0203032	0
engalnd_en_se	0.809731	0.177022	0.0132469
engalnd_en_sw	0.79176	0.20824	0
england_en_c	0.798234	0.201766	0
iber_en	0.898024	0.085006	0.0169697
scotland_en	0.780712	0.100811	0.118477
wales_en	0.778289	0.162283	0.0594284
recipients	Anatolia Neolithic	Loschbour_snpAD.DG_9172	ElMiron_d_66836
ceur_en	0.979697	0.0203032	0
engalnd_en_se	0.804636	0.176876	0.0184878
engalnd_en_sw	0.79176	0.20824	0
england_en_c	0.798234	0.201766	0
iber_en	0.893025	0.0890614	0.0179136
scotland_en	0.760194	0.169072	0.0707348
wales_en	0.761218	0.177697	0.0610853
recipients	Anatolia Neolithic	Loschbour_snpAD.DG_9172	Ranchot88_published_d_132416
ceur_en	0.979697	0.0203032	0
engalnd_en_se	0.809531	0.190469	0
engalnd_en_sw	0.79176	0.20824	0
england_en_c	0.798234	0.201766	0
iber_en	0.897768	0.102232	0
scotland_en	0.77989	0.14342	0.0766902
wales_en	0.777848	0.185915	0.0362364
recipients	Anatolia Neolithic	Loschbour_snpAD.DG_9172	Rochedane_published_165100
ceur_en	0.979697	0.0203032	0
engalnd_en_se	0.809095	0.183796	0.00710966
engalnd_en_sw	0.79176	0.20824	0
england_en_c	0.798234	0.201766	0
iber_en	0.897768	0.102232	0
scotland_en	0.769855	0.0823914	0.147754
wales_en	0.772374	0.145866	0.0817604
recipients	Anatolia Neolithic	Loschbour_snpAD.DG_9172	I6767_all.SG_6653
ceur_en	0.979697	0.0203032	0
engalnd_en_se	0.805293	0	0.194707
engalnd_en_sw	0.787724	0	0.212276
england_en_c	0.792537	0	0.207463
iber_en	0.891632	0	0.108368
scotland_en	0.773492	0	0.226508
wales_en	0.772905	0	0.227095
recipients	Anatolia Neolithic	Falkenstein_172177	ElMiron_d_66836
ceur_en	0.983162	0.0168384	0
engalnd_en_se	0.815957	0.146689	0.0373537
engalnd_en_sw	0.804089	0.165296	0.0306148
england_en_c	0.810572	0.164712	0.0247157
iber_en	0.899528	0.0773101	0.0231621
scotland_en	0.782765	0.190715	0.0265196
wales_en	0.775789	0.161114	0.0630963
recipients	Anatolia Neolithic	Falkenstein_172177	Ranchot88_published_d_132416
ceur_en	0.983162	0.0168384	0
engalnd_en_se	0.826582	0.173418	0
engalnd_en_sw	0.812798	0.187202	0
england_en_c	0.817602	0.182398	0
iber_en	0.906116	0.0938837	0
scotland_en	0.790309	0.209691	0
wales_en	0.792369	0.141685	0.0659456
recipients	Anatolia Neolithic	Falkenstein_172177	Rochedane_published_165100
ceur_en	0.983162	0.0168384	0
engalnd_en_se	0.806465	0	0.193535
engalnd_en_sw	0.791435	0	0.208565
england_en_c	0.797201	0	0.202799
iber_en	0.903615	0.0712255	0.0251595
scotland_en	0.776175	0.0816599	0.142166
wales_en	0.770287	0	0.229713
recipients	Anatolia Neolithic	Falkenstein_172177	I6767_all.SG_6653
ceur_en	0.982146	0.00655808	0.0112956
engalnd_en_se	0.805293	0	0.194707
engalnd_en_sw	0.787724	0	0.212276
england_en_c	0.792537	0	0.207463
iber_en	0.891632	0	0.108368
scotland_en	0.774425	0.0488659	0.176709
wales_en	0.772905	0	0.227095
recipients	Anatolia Neolithic	ElMiron_d_66836	Ranchot88_published_d_132416
ceur_en	0.983447	0	0.0165527
engalnd_en_se	0.815612	0.0422123	0.142175
engalnd_en_sw	0.803576	0.0367423	0.159682
england_en_c	0.809553	0.0334615	0.156985
iber_en	0.888777	0.0807688	0.0304547
scotland_en	0.782501	0.0318796	0.185619
wales_en	0.779003	0.0497245	0.171273
recipients	Anatolia Neolithic	ElMiron_d_66836	Rochedane_published_165100
ceur_en	0.982116	0	0.0178836
engalnd_en_se	0.806465	0	0.193535
engalnd_en_sw	0.791435	0	0.208565
england_en_c	0.797201	0	0.202799
iber_en	0.893932	0.0157401	0.0903283
scotland_en	0.768676	0	0.231324
wales_en	0.76924	0.00524091	0.225519
recipients	Anatolia Neolithic	ElMiron_d_66836	I6767_all.SG_6653
ceur_en	0.982021	0	0.0179789
engalnd_en_se	0.805293	0	0.194707
engalnd_en_sw	0.787724	0	0.212276
england_en_c	0.792537	0	0.207463
iber_en	0.891632	0	0.108368
scotland_en	0.768633	0.0188687	0.212498
wales_en	0.769034	0.0150339	0.215933
recipients	Anatolia Neolithic	Ranchot88_published_d_132416	Rochedane_published_165100
ceur_en	0.983447	0.0165527	0
engalnd_en_se	0.806465	0	0.193535
engalnd_en_sw	0.791435	0	0.208565
england_en_c	0.797201	0	0.202799
iber_en	0.897075	0	0.102925
scotland_en	0.768676	0	0.231324
wales_en	0.770287	0	0.229713
recipients	Anatolia Neolithic	Ranchot88_published_d_132416	I6767_all.SG_6653
ceur_en	0.982021	0	0.0179789
engalnd_en_se	0.805293	0	0.194707
engalnd_en_sw	0.787724	0	0.212276
england_en_c	0.792537	0	0.207463
iber_en	0.891632	0	0.108368
scotland_en	0.773492	0	0.226508
wales_en	0.772905	0	0.227095
recipients	Anatolia Neolithic	Rochedane_published_165100	I6767_all.SG_6653
ceur_en	0.982021	0	0.0179789
engalnd_en_se	0.805293	0	0.194707
engalnd_en_sw	0.787724	0	0.212276
england_en_c	0.792537	0	0.207463
iber_en	0.891632	0	0.108368
scotland_en	0.772395	0.0182907	0.209315
wales_en	0.772905	0	0.227095
